# Ecological monitoring using Collembola metabarcoding with extremely low bycatch amplification

**DOI:** 10.1101/2023.05.23.541478

**Authors:** Pedro M. Pedro, Laury Cullen, Fabiana Prado, Alexandre Uezu, Ross Piper, Christiana M.A. Faria, Christoph Knogge, Maria Tereza Pepe Razzolini, Marcela B. Paiva, Milena Dropa, Miriam Silva, Tatiane Cristina Rech, Thomas Püttker

## Abstract

Collembola are used widely to monitor soil health and functional parameters. Recent developments in high throughput sequencing (especially metabarcoding) have substantially increased their potential for these ends. Collembola are especially amenable to metabarcoding because of their small size, high abundance, and ubiquity in most habitat types. However, most Collembola sampling protocols collect a substantial and highly varied bycatch that can be a considerable impediment to metabarcoding, especially because of data lost to non-target species. We designed a primer set amplifying the D2 expansion segment of ribosomal DNA that is highly conserved across Collembola and successfully excludes from amplification nearly all other invertebrate taxa. We tested the diagnostic power of the primer set by clearly distinguishing Collembola communities between forest sites with differing habitat qualities in São Paulo State, Brazil. The oligos successfully amplified targets from all Collembola orders previously encountered in the sampling locations, with no non-target amplification, and also excluded the closely related Protura and Diplura. Alpha diversity (OTU count) and phylogenetic diversity was significantly higher in high quality habitats. Moreover, the beta diversity indices successfully differentiated high and low-quality habitats. This new addition to the biomonitoring toolbox greatly increases the accessibility of Collembola metabarcoding for various types of habitat assessments.
