## SupplementalData3 for "Ecological monitoring using Collembola metabarcoding with extremely low bycatch amplification"

### Sheet: reads per sample
	Ubarana_01	Ubarana_02		Ubarana_03		Ubarana_04	Ubarana_06	Ubarana_07		Ubarana_08		Ubarana_09	Ubarana_10	Ubarana_11	Ubarana_12		Ubarana_13		Ubarana_14		NazarePaulista_01|30.06.16-30.07.16	NazarePaulista_02|30.06.16-30.07.16	NazarePaulista_03|30.06.16-30.07.16	NazarePaulista_04|30.06.16-30.07.16	NazarePaulista_05|30.06.16-30.07.16	NazarePaulista_06|30.06.16-30.07.16	NazarePaulista_08|30.06.16-30.07.16	NazarePaulista_09|30.06.16-30.07.16	NazarePaulista_10|30.06.16-30.07.16	NazarePaulista_11|30.06.16-30.07.16	NazarePaulista_13|30.06.16-30.07.16	NazarePaulista_15|30.06.16-30.07.16	NazarePaulista_17|30.06.16-30.07.16	NazarePaulista_20|30.06.16-30.07.16	NazarePaulista_21|30.06.16-30.07.16	SUM_OF_OTUs
#OTU ID	Ubarana_01|01.09.15-15.10.15	Ubarana_02|01.09.15-15.10.15	Ubarana_02|20.06.16-26.07.16	Ubarana_03|01.09.15-15.10.15	Ubarana_03|20.06.16-26.07.16	Ubarana_04|20.06.16-26.07.16	Ubarana_06|01.09.15-15.10.15	Ubarana_07|01.09.15-15.10.15	Ubarana_07|20.06.16-26.07.16	Ubarana_08|01.09.15-15.10.15	Ubarana_08|20.06.16-26.07.16	Ubarana_09|20.06.16-26.07.16	Ubarana_10|01.09.15-15.10.15	Ubarana_11|01.09.15-15.10.15	Ubarana_12|01.09.15-15.10.15	Ubarana_12|20.06.16-26.07.16	Ubarana_13|01.09.15-15.10.15	Ubarana_13|20.06.16-26.07.16	Ubarana_14|01.09.15-15.10.15	Ubarana_14|20.06.16-26.07.16
OTU_1	0	0	0	0	0	0	0	0	0	0	0	0	0	0	33	89	0	0	0	0	0	0	843	1171	637	0	1426	1692	1480	1609	1226	1484	0	918	607	13215
OTU_6	147	378	457	198	231	643	222	200	177	0	20	159	52	0	255	151	135	61	0	91	0	0	0	0	0	0	0	0	0	0	0	0	0	0	0	3577
OTU_2	0	0	0	0	0	0	0	0	0	0	2	0	4	0	0	0	0	0	0	0	533	503	0	0	0	1540	0	0	0	0	0	0	822	0	0	3404
OTU_3	14	3	4	0	640	0	0	8	157	81	737	507	208	0	0	127	0	150	0	513	0	0	0	0	0	0	0	0	0	0	0	0	0	0	0	3149
OTU_4	54	0	45	0	948	0	0	0	268	0	48	0	0	0	0	0	0	1	0	0	0	0	0	0	0	0	0	0	0	0	0	0	0	0	0	1364
OTU_8	0	0	0	0	0	0	0	0	0	0	0	0	12	179	126	0	244	408	77	0	0	0	0	0	0	0	0	0	0	0	0	0	0	0	0	1046
OTU_5	0	0	0	0	0	0	0	0	0	0	0	0	0	0	0	0	0	0	0	0	0	0	0	0	0	0	0	865	0	0	0	0	0	4	0	869
OTU_7	173	173	24	0	0	0	2	1	4	0	11	0	96	0	9	34	118	0	0	3	0	0	0	0	0	0	0	0	0	0	5	0	0	0	0	653
OTU_9	0	0	0	0	0	0	0	59	344	0	0	40	151	0	0	0	0	0	0	0	0	0	0	0	0	0	0	0	0	0	0	0	0	0	0	594
OTU_10	0	0	0	0	0	0	0	0	0	0	1	0	0	0	0	0	0	0	0	0	155	305	0	0	0	0	0	0	0	0	0	0	0	0	0	461
OTU_12	0	0	0	0	0	0	0	0	0	0	0	0	0	0	0	0	0	0	0	0	0	0	0	0	0	213	1	0	0	0	0	0	213	0	0	427
OTU_13	0	0	0	0	0	170	0	0	0	0	0	141	8	0	3	0	0	0	0	0	0	0	0	0	0	0	0	0	0	0	0	0	0	0	0	322
OTU_14	3	3	68	0	0	0	0	0	0	0	0	0	9	2	36	166	0	0	0	0	0	0	0	0	0	0	0	0	0	0	0	0	0	0	0	287
OTU_11	0	0	0	0	0	0	0	0	0	0	0	0	0	0	0	0	0	0	0	0	0	0	0	0	0	0	0	0	0	0	0	0	0	0	270	270
OTU_15	0	0	0	0	0	0	0	0	0	0	0	0	0	0	0	0	0	0	0	0	0	0	0	0	117	0	0	32	0	0	27	0	0	1	0	177
OTU_42	0	0	0	0	2	0	0	0	0	0	0	0	0	16	0	0	0	0	158	0	0	0	0	0	0	0	0	0	0	0	0	0	0	0	0	176
OTU_17	31	0	0	44	0	0	0	0	0	55	0	0	3	0	0	0	0	0	0	0	0	0	0	0	0	0	0	0	0	0	0	0	0	0	0	133
OTU_16	0	0	0	0	116	0	0	0	0	0	0	0	0	0	0	0	0	1	0	0	0	0	0	0	0	0	0	0	0	0	0	0	0	0	0	117
OTU_20	66	0	0	0	0	0	0	0	0	0	0	0	0	0	0	0	0	0	0	0	0	0	0	0	0	0	0	0	0	0	0	0	0	38	0	104
OTU_24	0	1	0	0	0	0	0	0	0	0	0	0	2	0	0	0	10	0	1	0	0	0	0	0	0	0	0	0	0	0	0	0	0	0	0	14
OTU_18	0	0	0	0	0	0	0	0	0	0	0	0	0	0	0	0	0	0	0	0	0	19	0	0	0	0	0	0	0	0	0	0	72	0	0	91
OTU_19	0	0	0	0	0	0	0	0	0	0	0	0	0	0	70	0	0	0	3	0	0	0	0	0	0	0	0	0	0	0	0	0	0	0	0	73
OTU_34	0	0	0	0	0	0	0	0	0	0	0	0	0	0	0	0	0	0	0	0	9	54	0	0	0	0	0	0	0	0	0	0	0	0	0	63
OTU_21	0	0	0	0	0	0	0	0	0	0	0	0	0	0	0	0	0	0	0	0	0	0	0	0	61	0	0	0	0	0	0	0	0	0	0	61
OTU_22	0	51	0	0	0	0	0	0	0	0	0	0	0	0	0	0	0	0	0	0	0	0	0	0	0	0	0	0	0	0	0	0	0	0	0	51
OTU_23	0	0	0	0	0	0	0	0	0	0	0	0	0	0	0	0	0	0	0	0	0	0	0	0	42	0	0	0	0	0	0	0	0	0	0	42
OTU_27	0	0	0	0	0	0	0	0	20	0	0	15	0	0	0	0	0	0	0	0	0	0	0	0	0	0	0	0	0	0	0	0	0	0	0	35
OTU_25	0	0	0	0	0	0	0	0	0	0	0	0	0	0	0	0	0	0	0	0	25	0	0	0	0	0	0	0	0	0	0	0	0	0	0	25
OTU_26	0	0	0	0	0	0	0	0	0	0	0	0	0	0	0	0	0	0	0	0	21	0	0	0	0	0	0	0	0	0	0	0	0	0	0	21
OTU_28	0	0	0	0	20	0	0	0	0	0	0	0	0	0	1	0	0	0	0	0	0	0	0	0	0	0	0	0	0	0	0	0	0	0	0	21
OTU_29	0	2	0	0	0	0	0	0	0	0	0	0	18	0	0	0	0	0	0	0	0	0	0	0	0	0	0	0	0	0	0	0	0	0	0	20
OTU_30	0	0	0	0	0	0	0	0	0	0	0	0	16	0	0	0	0	0	0	0	0	0	0	0	0	0	0	0	0	0	0	0	0	0	0	16
OTU_31	0	0	0	1	0	0	0	0	0	0	0	0	14	0	0	0	0	0	0	0	0	0	0	0	0	0	0	0	0	0	0	0	0	0	0	15
OTU_32	0	0	0	0	0	0	0	0	0	0	0	0	0	0	0	0	0	0	0	0	0	10	0	0	0	0	0	0	0	0	0	0	0	0	0	10
OTU_36	0	0	0	0	0	0	3	0	0	0	0	0	6	0	0	0	0	0	0	0	0	0	0	0	0	0	0	0	0	0	0	0	0	0	0	9
SUM_OF_OTUS_PER_SITE	488	611	598	243	1957	813	227	268	970	136	819	862	599	197	533	567	507	621	239	607	743	891	843	1171	857	1753	1427	2589	1480	1609	1258	1484	1107	961	877

### Sheet: RDP results
OTU name	Family		Genus		UB high quality	UB low quality	NZ high quality	NZ low quality
OTU_14	Brachystomellidae	72	Brachystomella	72	3	1	0	0
OTU_22	Dicyrtomidae	100	Dicyrtoma	100	1	0	0	0
OTU_23	Dicyrtomidae	99	Ptenothrix	36	0	0	0	1
OTU_6	Entomobryidae	100	Lepidocyrtinus	51	9	3	0	0
OTU_3	Entomobryidae	100	Pseudosinella	41	7	3	0	0
OTU_4	Entomobryidae	100	Seira	100	5	1	0	0
OTU_12	Entomobryidae	100	Seira	65	0	0	2	1
OTU_34	Entomobryidae	52	Lepidocyrtus	21	0	0	2	0
OTU_25	Entomobryidae	75	Entomobrya	70	0	0	1	0
OTU_29	Entomobryidae	85	Seira	24	2	0	0	0
OTU_10	Entomobryidae	86	Dicranocentrus	23	1	0	2	0
OTU_18	Entomobryidae	86	Lepidocyrtus	49	0	0	2	0
OTU_11	Entomobryidae	91	Seira	15	0	0	0	1
OTU_19	Entomobryidae	91	Seira	29	0	2	0	0
OTU_42	Entomobryidae	92	Pseudosinella	31	1	2	0	0
OTU_2	Entomobryidae	94	Lepidocyrtinus	33	2	0	4	0
OTU_13	Entomobryidae	95	Lepidocyrtus	65	2	1	0	0
OTU_30	Entomobryidae	96	Lepidocyrtus	47	1	0	0	0
OTU_20	Entomobryidae	96	Seira	33	1	0	0	1
OTU_26	Entomobryidae	97	Dicranocentrus	43	0	0	1	0
OTU_1	Entomobryidae	97	Pseudosinella	35	0	1	0	11
OTU_8	Entomobryidae	98	Lepidocyrtus	30	1	4	0	0
OTU_9	Entomobryidae	99	Entomobrya	46	3	0	0	0
OTU_15	Entomobryidae	99	Lepidocyrtus	81	0	0	0	4
OTU_16	Entomobryidae	99	Seira	57	1	1	0	0
OTU_21	Isotomidae	100	Desoria	100	0	0	0	1
OTU_36	Isotomidae	98	Isotomiella	27	2	0	0	0
OTU_27	Katiannidae	100	Sminthurinus	100	2	0	0	0
OTU_5	Katiannidae	99	Sminthurinus	99	0	0	0	2
OTU_7	Katiannidae	99	Sminthurinus	99	6	3	0	1
OTU_32	Neanuridae	61	Pseudachorutes	31	0	0	1	0
OTU_31	Neanuridae	92	Anurida	33	2	0	0	0
OTU_28	Onychiuridae	30	Tetrodontophora	19	1	1	0	0
OTU_24	Paronellidae	54	Akabosia	48	2	2	0	0
OTU_17	Sminthurididae	71	Sminthurides	71	4	0	0	0
